# Variability of an early developmental cell population underlies stochastic laterality defects

**DOI:** 10.1101/2020.07.20.212282

**Authors:** Roberto Moreno-Ayala, Pedro Olivares-Chauvet, Ronny Schäfer, Jan Philipp Junker

## Abstract

Embryonic development seemingly proceeds with almost perfect precision. However, it is largely unknown how much underlying microscopic variability is compatible with normal development. Here, we quantified embryo-to-embryo variability in vertebrate development, by studying cell number variation in the zebrafish endoderm. We noticed that the size of a sub-population of the endoderm, the dorsal forerunner cells (which later form the left-right organizer), exhibits significantly more embryo-to-embryo variation than the rest of the endoderm. We found that, when incubated at elevated temperature, the frequency of left-right laterality defects is increased drastically in embryos with a low number of dorsal forerunner cells. Furthermore, we observed that these fluctuations have a large stochastic component among fish of the same genetic background. Hence, a stochastic variation in early development leads to a remarkably strong macroscopic phenotype. These fluctuations appear to be associated with maternal effects in the specification of the dorsal forerunner cells.
