## Supplemental Table 2 for "Variability of an early developmental cell population underlies stochastic laterality defects"

Gene	GENEID	Function	Earliest_expression	Embryonic_structure	DE_expression	Embryonic_structure_2	logFC_2_25hpf	logCPM_2_25hpf	PValue_2_25hpf	FDR_2_25hpf	logFC_3_25hpf	logCPM_3_25hpf	PValue_3_25hpf	FDR_3_25hpf	logFC_4_25hpf	logCPM_4_25hpf	PValue_4_25hpf	FDR_4_25hpf	logFC_5_25hpf	logCPM_5_25hpf	PValue_5_25hpf	FDR_5_25hpf
adat2	ENSDARG00000041944	Predicted to have tRNA-specific adenosine-34 deaminase activity.	No data available	No data available	downregulated	No data available	-1.780212974	4.506439129	7.07E-13	5.90E-11	-1.275755792	4.206788718	3.34E-08	1.28E-06	-1.483585411	4.472546623	7.75E-08	2.22E-06	-1.227368871	4.291616533	8.46E-05	0.00176671
aldh2.2	ENSDARG00000028087	Predicted to have aldehyde dehydrogenase (NAD+) activity.	not spatially restricted	Not spatially restricted	upregulated	Not spatially restricted	1.8703261	4.424429825	1.03E-05	0.00016529	1.503992584	4.485281626	7.90E-05	0.001064051	2.001226918	4.366319819	8.14E-09	2.92E-07	1.71938999	4.086379166	0.000181359	0.003165804
alox5b.3	ENSDARG00000069966	Predicted to have iron ion binding activity and oxidoreductase activity.	50%-epiboly	EVL	downregulated	EVL	-3.961990377	5.805542481	7.21E-12	5.06E-10	-4.207964699	5.785167791	2.78E-14	3.22E-12	-3.470280542	5.800702923	5.40E-24	1.71E-21	-2.388258934	7.003030314	3.23E-12	6.12E-10
angel1	ENSDARG00000077567	Predicted to have 3'-5'-exoribonuclease activity.	No data available	No data available	upregulated	No data available	1.186941921	5.951048426	3.48E-17	5.91E-15	1.136768909	5.91859931	2.78E-09	1.36E-07	1.201147383	5.831987946	5.48E-15	6.17E-13	1.051013925	5.25366244	2.65E-06	0.000101603
anxa13l	ENSDARG00000013613	Predicted to have phosphatidylglycerol binding activity and phosphatidylserine binding activity.Ê	20-som	hindbrain	upregulated	Late expression	1.389763352	4.716112152	2.87E-10	1.48E-08	1.523194389	4.723332845	9.33E-10	4.98E-08	1.681174074	4.902490564	7.76E-17	1.10E-14	2.16057476	4.444746826	3.26E-12	6.12E-10
arhgef18a	ENSDARG00000011157	Predicted to have Rho guanyl-nucleotide exchange factor activity.	No data available	No data available	downregulated	No data available	-1.710245569	6.370182879	3.52E-13	3.12E-11	-1.770266423	5.99799245	3.24E-26	1.80E-23	-2.123888624	6.268939238	3.70E-40	3.53E-37	-1.718561083	6.100975318	2.83E-17	1.22E-14
arhgef7b	ENSDARG00000073848	endothelial cell proliferation; epiboly involved in gastrulation.	50%-epiboly	EVL	downregulated	EVL	-1.674733832	7.06872999	1.30E-22	3.51E-20	-2.036703538	6.800102036	1.12E-28	7.43E-26	-2.193343873	6.016749994	4.13E-14	4.11E-12	-2.247301001	4.697511458	1.27E-13	3.23E-11
arpc5a	ENSDARG00000039142	Predicted to have actin filament binding activity.	not spatially restricted	Not spatially restricted	downregulated	Not spatially restricted	-2.131700106	4.374802886	3.45E-17	5.91E-15	-2.088368662	4.062696299	4.97E-17	8.84E-15	-1.958337717	4.147645024	1.04E-13	9.61E-12	-1.15548494	5.047751604	9.74E-05	0.001986681
atp10a	ENSDARG00000061039	Predicted to have ATPase-coupled intramembrane lipid transporter activity. Predicted to be involved in phospholipid translocation. Predicted to localize to plasma membrane. Orthologous to human ATP10A (ATPase phospholipid transporting 10A (putative)).	No data available	No data available	downregulated	No data available	-1.033028556	5.514532934	1.49E-05	0.000225884	-1.051580395	5.486540977	3.19E-05	0.000488199	-1.217871849	6.002373101	1.17E-05	0.000182625	-1.571406207	5.088690431	4.43E-09	3.88E-07
b3gnt5b	ENSDARG00000004396	Predicted to have N-acetyllactosaminide beta-1,3-N-acetylglucosaminyltransferase activity and acetylgalactosaminyltransferase activity.Ê	No data available	No data available	upregulated	No data available	1.207604172	6.160313584	2.67E-08	9.05E-07	1.344806419	6.004485326	5.40E-07	1.42E-05	1.889138629	5.796210799	1.62E-15	1.97E-13	1.602039107	5.292917493	1.21E-08	9.74E-07
bub3	ENSDARG00000075883	Predicted to have ubiquitin binding activity.	not spatially restricted	Not spatially restricted	upregulated	Not spatially restricted	1.043622462	6.289481542	1.83E-05	0.000269684	1.602740378	5.84016846	1.67E-11	1.32E-09	1.613787772	5.624151728	6.97E-10	3.12E-08	1.076738614	5.423378367	4.92E-06	0.000168091
cenpf	ENSDARG00000055133	Linked to cell proliferation. Predicted to have dynein complex binding activity.	50%-epiboly/not spatially restricted	No data available	downregulated	No data available	-1.331411527	5.0854809	4.46E-11	2.66E-09	-1.264275204	5.05153582	1.34E-09	6.95E-08	-1.564711199	4.985661183	4.30E-09	1.69E-07	-1.175195257	5.023646949	1.48E-06	6.26E-05
chchd4b	ENSDARG00000040707	Predicted to have protein disulfide oxidoreductase activity.	not spatially restricted	Not spatially restricted	downregulated	Not spatially restricted	-2.457856042	5.985633658	3.49E-07	8.76E-06	-2.634659582	5.923098968	5.24E-07	1.38E-05	-1.905554276	6.146389725	3.11E-06	5.70E-05	-2.505805096	4.366551785	1.35E-11	2.30E-09
commd1	ENSDARG00000031203	Predicted to be involved in several processes, including copper ion homeostasis; negative regulation of protein localization to cell surface; and regulation of cellular protein metabolic process.	No data available	No data available	upregulated	No data available	1.248653028	4.492974384	0.000473925	0.004216345	1.925639571	5.038303976	5.35E-09	2.43E-07	1.47334281	4.44686764	0.000146658	0.001506891	1.605883783	4.403679924	1.49E-06	6.31E-05
CR383662.2	ENSDARG00000094597	Antisense.	No data available	No data available	downregulated	No data available	-2.078068984	4.508649208	0.000149014	0.001581061	-2.243264713	4.445982269	4.79E-09	2.21E-07	-2.365105777	4.728692312	3.57E-06	6.41E-05	-3.243241861	4.654242524	3.36E-07	1.81E-05
csrp1a	ENSDARG00000006603	Predicted to have actinin binding activity.	50%-epiboly	Anterior axial hypoblast	downregulated	Anterior axial hypoblast	-2.418052303	6.24886237	1.56E-21	3.91E-19	-2.407785802	5.989418704	1.76E-14	2.12E-12	-2.168160843	5.862734065	2.35E-11	1.44E-09	-2.014742039	5.648922468	1.11E-10	1.50E-08
ctsba	ENSDARG00000055120	Predicted to have cysteine-type endopeptidase activity.Ê	50%-epiboly	YSL	downregulated	YSL	-2.483331831	9.350348368	1.67E-41	2.30E-38	-2.304343114	9.413318391	3.45E-44	5.32E-41	-2.263599808	9.273220245	1.99E-42	2.03E-39	-2.162459081	8.634768818	7.69E-32	1.83E-28
dbi	ENSDARG00000026369	Predicted to have fatty-acyl-CoA binding activity.	not spatially restricted	Not spatially restricted	downregulated	Not spatially restricted	-1.705563074	4.995499674	6.70E-19	1.36E-16	-1.512851862	4.882919645	2.43E-09	1.21E-07	-1.768863538	4.865425753	9.52E-20	1.94E-17	-1.48492621	5.015399913	7.53E-09	6.33E-07
dennd6aa	ENSDARG00000030239	Predicted to have Rab guanyl-nucleotide exchange factor activity.	not spatially restricted	Not spatially restricted	downregulated	Not spatially restricted	-1.310936446	5.750873234	1.76E-06	3.59E-05	-1.69418904	5.893094775	7.39E-10	4.12E-08	-1.648902174	5.702183598	1.66E-13	1.49E-11	-1.398832023	5.267575596	1.59E-06	6.60E-05
dnase2	ENSDARG00000073893	Predicted to have deoxyribonuclease II activity.Ê	No data available	No data available	downregulated	No data available	-1.855544993	4.469691751	1.86E-12	1.44E-10	-1.804119619	4.437493911	7.79E-15	1.04E-12	-1.741115743	4.442199082	5.25E-19	9.88E-17	-2.120552662	4.451625434	2.71E-11	4.30E-09
eef1akmt1	ENSDARG00000040584	Predicted to have protein-lysine N-methyltransferase activity.	not spatially restricted	Not spatially restricted	upregulated	Not spatially restricted	1.417343235	5.991849085	1.84E-15	2.34E-13	1.440017372	6.017206643	8.85E-13	8.47E-11	1.456893377	5.77129985	9.42E-15	1.01E-12	1.187852288	5.887982837	1.25E-07	7.62E-06
ek1	ENSDARG00000020080	Predicted to have GPI-linked ephrin receptor activity and transmembrane-ephrin receptor activity.Ê	14-som	brain	upregulated	Late expression	1.677809832	4.778486678	3.91E-17	6.56E-15	2.152222068	4.588666606	8.03E-22	2.72E-19	1.872908708	4.393809867	2.94E-17	4.43E-15	1.559949989	4.174487846	8.30E-10	8.98E-08
f3b	ENSDARG00000005673	Predicted to have cytokine receptor activity.	No data available	No data available	downregulated	No data available	-2.201607999	7.107883349	1.25E-34	1.15E-31	-1.760128421	7.23769266	1.11E-21	3.60E-19	-1.639878258	6.728257627	2.45E-16	3.33E-14	-1.917640266	5.107588201	7.89E-08	5.02E-06
fam49ba	ENSDARG00000020929	Is expressed in epidermis; periderm; pharyngeal arch 3-7 skeleton; and pronephros.	14-som	periderm	upregulated	Late expression	1.121250691	5.695588348	3.27E-07	8.28E-06	1.35513534	6.093568581	3.02E-16	4.76E-14	1.152802678	6.255243193	1.25E-11	7.90E-10	1.453314056	6.518043122	1.27E-10	1.70E-08
farsa	ENSDARG00000098825	Predicted to have phenylalanine-tRNA ligase activity.	No data available	No data available	upregulated	No data available	1.331155065	4.95723955	4.47E-11	2.66E-09	1.691392485	5.01384675	7.09E-11	5.02E-09	1.576473502	5.18451229	1.12E-15	1.40E-13	1.803917925	4.729775229	1.85E-10	2.30E-08
fkbp3	ENSDARG00000098059	Predicted to have peptidyl-prolyl cis-trans isomerase activity.Ê	20-som	central nervous system	upregulated	Late expression	1.288698145	4.502574758	4.93E-08	1.54E-06	1.889617017	4.617588873	1.02E-16	1.71E-14	1.279432806	4.506835806	1.13E-07	3.09E-06	1.51980284	4.140686708	2.28E-06	8.96E-05
FO904885.3	ENSDARG00000116743	Predicted to have RNA binding activity. Predicted to be involved in mRNA splicing, via spliceosome and regulation of alternative mRNA splicing, via spliceosome. Predicted to localize to ASAP complex; cytoplasm; and nucleoplasm. Orthologous to human RNPS1 (RNA binding protein with serine rich domain 1).	not spatially restricted	Not spatially restricted	upregulated	Not spatially restricted	2.346133563	4.147865337	3.17E-13	2.86E-11	2.610154067	4.181752828	2.46E-15	3.55E-13	2.618986322	4.207750601	1.52E-20	3.35E-18	2.835501982	4.53683462	5.70E-27	5.81E-24
ftr67	ENSDARG00000098820	Predicted to have zinc ion binding activity.	not spatially restricted	Not spatially restricted	downregulated	Not spatially restricted	-3.740944537	6.932944485	1.27E-51	2.50E-48	-3.654169289	6.563224311	2.22E-52	5.13E-49	-3.350291733	5.821878095	2.50E-78	1.78E-74	-3.77456123	4.951424856	2.75E-49	3.93E-45
gbgt1l4	ENSDARG00000068503	Predicted to have transferase activity, transferring glycosyl groups.Ê	50%-epiboly	EVL	downregulated	EVL	-2.618756438	6.099027905	1.08E-13	1.07E-11	-2.445774384	6.12486349	1.47E-10	9.87E-09	-1.696232832	5.427022891	2.91E-05	0.00039255	-2.833378092	6.084293593	1.82E-23	1.30E-20
gig2o	ENSDARG00000086903	Predicted to have NAD+ ADP-ribosyltransferase activity.	Adult	whole organism	upregulated	Late expression	1.548069962	7.080310183	1.20E-11	8.16E-10	1.049189378	7.023523446	1.93E-05	0.000324036	1.339480991	6.739255628	9.39E-07	2.01E-05	1.227683139	5.715952872	0.000397019	0.005936156
glula	ENSDARG00000099776	Predicted to have ATP binding activity and glutamate-ammonia ligase activity.	50%-epiboly	YSL	downregulated	YSL	-5.187282408	4.91465056	3.57E-55	1.23E-51	-4.809592754	5.082400186	1.91E-97	2.65E-93	-5.035825222	5.312907649	3.67E-57	7.49E-54	-4.088036429	5.161363835	5.41E-30	8.59E-27
gtf2f2b	ENSDARG00000006816	Predicted to have ATP binding activity.	not spatially restricted	Not spatially restricted	downregulated	Not spatially restricted	-1.568093997	4.738097478	2.07E-08	7.19E-07	-1.648951501	4.61943272	7.30E-10	4.09E-08	-2.274085127	4.367920073	7.90E-13	6.24E-11	-1.776807152	4.108089907	1.21E-07	7.47E-06
hacl1	ENSDARG00000020529	Predicted to have carbon-carbon lyase activity and thiamine pyrophosphate binding activity.	No data available	No data available	downregulated	No data available	-1.317739225	4.691037421	7.68E-06	0.000128422	-1.132549517	4.608934505	1.22E-06	2.89E-05	-1.082803115	4.667409135	0.000347995	0.003099651	-1.366534332	4.720847817	0.000222359	0.003739768
hmgcl	ENSDARG00000021220	Predicted to have hydroxymethylglutaryl-CoA lyase activity.	not spatially restricted	Not spatially restricted	downregulated	Not spatially restricted	-1.191253926	7.538095657	1.10E-13	1.08E-11	-1.416583341	6.993566223	6.77E-17	1.15E-14	-1.752101487	5.977080744	5.65E-18	9.50E-16	-2.333419186	4.710420785	7.96E-13	1.78E-10
hmha1b	ENSDARG00000062049	Predicted to have GTPase activator activity and metal ion binding activity.Ê	Prim-5	Blood island	downregulated	Late expression	-1.125474737	6.378351953	6.66E-12	4.71E-10	-1.579755877	6.216196793	8.71E-15	1.15E-12	-1.116608178	5.924055164	2.72E-07	6.77E-06	-1.591847481	5.215493674	1.86E-09	1.79E-07
isca1	ENSDARG00000051956	Predicted to have 2 iron, 2 sulfur cluster binding activity.	not spatially restricted	Not spatially restricted	downregulated	Not spatially restricted	-1.770599793	6.32327645	2.28E-23	6.98E-21	-2.042024269	6.428988684	5.35E-21	1.49E-18	-1.996580444	6.168014409	2.50E-19	5.04E-17	-2.398323339	6.217779534	2.80E-18	1.29E-15
kdm7ab	ENSDARG00000018559	Exhibits histone demethylase activity (H3-K27 specific) and histone demethylase activity (H3-K9 specific).	basal levels of expression	No data available	downregulated	No data available	-1.470252015	6.249538616	2.78E-07	7.14E-06	-1.857881423	5.823859978	2.96E-11	2.25E-09	-1.775651373	5.86270782	2.30E-30	1.10E-27	-1.381060687	5.253297086	1.07E-07	6.69E-06
lin52	ENSDARG00000070833	Predicted to be involved in transcription, DNA-templated.	not spatially restricted	Not spatially restricted	upregulated	Not spatially restricted	1.236596869	5.000206871	6.34E-08	1.93E-06	1.203366021	5.557089141	2.84E-08	1.11E-06	1.113587589	4.936407605	3.12E-07	7.58E-06	1.222072241	4.209816796	2.39E-05	0.000622015
magoh	ENSDARG00000038635	Predicted to have RNA binding activity.	Oocyte	Oocyte vegetal pole	downregulated	Oocyte vegetal pole	-1.731112596	5.336138389	3.13E-21	7.44E-19	-1.395546023	5.537516968	5.74E-10	3.31E-08	-1.392557878	5.449363529	3.50E-12	2.51E-10	-1.724925524	5.925983091	5.24E-13	1.27E-10
MDFIC	ENSDARG00000074223	No data available.	No data available	No data available	downregulated	No data available	-1.17965285	5.124449376	3.53E-07	8.82E-06	-1.343666867	5.29114312	3.15E-09	1.53E-07	-1.56025519	5.36556425	6.85E-13	5.47E-11	-1.13311804	4.777842603	6.00E-05	0.001314449
mif4gda	ENSDARG00000102080	Predicted to have translation activator activity.	not spatially restricted	Not spatially restricted	upregulated	Not spatially restricted	6.929817774	5.213908741	1.27E-37	1.24E-34	6.174188504	5.199679318	1.02E-80	7.10E-77	5.900180316	4.559386459	4.47E-18	7.61E-16	3.036768937	4.045620506	5.49E-09	4.70E-07
mkrn4	ENSDARG00000028295	Predicted to have metal ion binding activity. Is expressed in several structures, including eye; gill; gonad; integument; and liver. Orthologous to human MKRN6P (makorin ring finger protein 6, pseudogene).	not spatially restricted	Not spatially restricted	upregulated	Not spatially restricted	1.072033736	10.6331938	5.83E-09	2.34E-07	1.009817737	10.33734646	1.02E-14	1.32E-12	1.154082676	10.51611825	6.87E-16	8.85E-14	1.215241913	10.74028764	9.43E-13	2.04E-10
necap2	ENSDARG00000046002	Predicted to be involved in endocytosis.	not spatially restricted	Not spatially restricted	downregulated	Not spatially restricted	-1.326823098	4.646018435	2.63E-10	1.36E-08	-1.702427281	4.505786865	1.04E-14	1.33E-12	-1.17412031	4.66905163	8.53E-10	3.78E-08	-1.457530304	4.532017247	1.60E-07	9.54E-06
nkiras1	ENSDARG00000099527	Predicted to have GTP binding activity and GTPase activity.Ê	No data available	No data available	upregulated	No data available	1.162987808	4.507949368	4.36E-06	7.89E-05	1.244261872	4.138100356	4.46E-06	9.03E-05	1.281692159	4.040835498	1.83E-07	4.74E-06	1.135644497	4.054313286	0.000123749	0.002381421
nudt15	ENSDARG00000113961	Predicted to have 8-oxo-7,8-dihydrodeoxyguanosine triphosphate pyrophosphatase activity.Ê	not spatially restricted	Not spatially restricted	upregulated	Not spatially restricted	2.874583772	4.900275498	1.12E-15	1.48E-13	2.520949595	4.452439035	4.95E-18	9.81E-16	2.53236687	4.420199258	1.83E-09	7.66E-08	2.302391131	4.778343531	3.78E-10	4.39E-08
oxsr1a	ENSDARG00000034189	Predicted to have protein serine/threonine kinase activity.	No data available	No data available	downregulated	No data available	-1.083021778	6.024195931	5.11E-12	3.70E-10	-1.404573881	5.932970792	1.00E-09	5.33E-08	-1.158580509	6.152947475	1.10E-09	4.79E-08	-1.249701473	6.107752883	1.51E-09	1.51E-07
pbx2	ENSDARG00000019717	Predicted to have DNA-binding transcription factor activity and sequence-specific DNA binding activity.	not spatially restricted	Not spatially restricted	downregulated	Not spatially restricted	-1.285284455	4.773189013	2.03E-11	1.32E-09	-1.587176618	4.979417975	8.17E-16	1.26E-13	-1.318404464	5.211164807	7.39E-09	2.67E-07	-1.241915202	4.872259052	1.97E-06	7.93E-05
pdxka	ENSDARG00000088959	Predicted to have pyridoxal kinase activity.Ê	Prim-15	Pronephros	downregulated	Late expression	-1.501348798	5.860807292	1.32E-16	1.98E-14	-1.613955801	5.758712181	4.91E-14	5.54E-12	-1.868186799	5.519058075	7.82E-23	2.15E-20	-2.011456928	4.834255519	1.86E-15	6.49E-13
pigp	ENSDARG00000038805	Predicted to have phosphatidylinositol N-acetylglucosaminyltransferase activity.	not spatially restricted	Not spatially restricted	upregulated	Not spatially restricted	1.33750323	5.090018269	1.35E-13	1.31E-11	1.293216855	4.932212784	1.61E-10	1.07E-08	1.210467769	4.829015861	1.85E-06	3.63E-05	1.790398309	4.288379783	4.81E-09	4.19E-07
pomt1	ENSDARG00000067670	Exhibits dolichyl-phosphate-mannose-protein mannosyltransferase activity.Ê	not spatially restricted	Not spatially restricted	downregulated	Not spatially restricted	-2.794541824	4.248517195	4.03E-34	3.09E-31	-2.334248629	4.130222977	1.99E-09	1.00E-07	-3.143924071	4.334269355	1.10E-36	8.28E-34	-2.032618782	4.562698176	6.09E-07	2.94E-05
ppiab	ENSDARG00000103994	Predicted to have cyclosporin A binding activity.	not spatially restricted	Not spatially restricted	upregulated	Not spatially restricted	1.349558392	6.568632409	1.16E-07	3.32E-06	1.244081226	6.36946371	5.41E-07	1.42E-05	1.453199304	6.73100332	2.01E-18	3.55E-16	1.082398134	6.115514064	1.38E-05	0.000397878
ppie	ENSDARG00000103234	Predicted to have cyclosporin A binding activity.	No data available	No data available	upregulated	No data available	1.947284926	5.045256874	2.75E-11	1.73E-09	2.399179236	5.482296619	2.00E-14	2.37E-12	2.213648527	4.943215819	1.97E-15	2.31E-13	2.674583808	4.129501458	2.27E-22	1.47E-19
ppp4ca	ENSDARG00000070570	DV patterning. Predicted to have metal ion binding activity and phosphoprotein phosphatase activity.	not spatially restricted	Not spatially restricted	downregulated	Not spatially restricted	-1.712710562	7.613899679	5.05E-32	3.02E-29	-1.491469223	7.520525488	1.04E-10	7.06E-09	-1.6943372	7.596361201	5.71E-32	2.92E-29	-1.140197008	7.870251543	1.73E-07	1.03E-05
rabgap1l	ENSDARG00000061757	Predicted to have GTPase activator activity and Rab GTPase binding activity.Ê	No data available	No data available	upregulated	No data available	1.276760391	5.317355881	3.69E-07	9.17E-06	1.303211117	5.282031244	6.09E-09	2.75E-07	1.639419093	5.35161791	1.14E-08	4.00E-07	1.742729439	5.01987091	1.31E-08	1.05E-06
scel	ENSDARG00000034677	Predicted to have metal ion binding activity.	7dpf	corneal epithelium	upregulated	Late expression	4.286839675	4.791920738	2.30E-40	2.88E-37	4.104594055	4.894788858	1.64E-21	5.07E-19	4.581235179	4.6603944	2.35E-47	3.35E-44	4.853820514	4.452433628	2.60E-30	4.64E-27
sdhb	ENSDARG00000075768	Predicted to have iron-sulfur cluster binding activity and ubiquinone binding activity.	basal levels of expression	No data available	downregulated	No data available	-1.547057933	4.65854157	3.16E-08	1.04E-06	-1.431930676	4.508483466	9.97E-08	3.29E-06	-1.23463422	4.566892498	1.84E-05	0.000265391	-1.427403759	4.610934113	2.11E-09	1.97E-07
sec61b	ENSDARG00000076568	Predicted to contribute to P-P-bond-hydrolysis-driven protein transmembrane transporter activity.	50%-epiboly	Axis	downregulated	Axis	-1.427170966	8.034497923	3.91E-16	5.50E-14	-1.259969417	7.640258559	9.68E-08	3.21E-06	-1.37750082	7.69712472	8.25E-15	9.07E-13	-1.350566971	7.362430954	1.68E-10	2.12E-08
setd3	ENSDARG00000016513	Exhibits histone methyltransferase activity (H3-K36 specific) and transcription coactivator activity.	No data available	No data available	upregulated	No data available	1.565232625	5.319581017	1.77E-19	3.88E-17	1.501666404	5.232867799	1.66E-14	2.02E-12	1.438701785	5.42995948	2.70E-14	2.77E-12	2.023291741	5.49025901	1.56E-20	8.58E-18
setd4	ENSDARG00000036592	Predicted to have protein-lysine N-methyltransferase activity.	not spatially restricted	Not spatially restricted	upregulated	Not spatially restricted	1.214288155	6.953160704	1.59E-15	2.06E-13	1.363762923	6.906123921	3.31E-15	4.68E-13	1.449887227	6.740020536	2.20E-22	5.83E-20	1.370827425	5.593084692	1.20E-07	7.46E-06
sfxn2	ENSDARG00000017960	Predicted to have ion transmembrane transporter activity.	not spatially restricted	Not spatially restricted	downregulated	Not spatially restricted	-1.143028551	4.75961927	5.52E-09	2.24E-07	-1.209731419	4.638041053	6.96E-07	1.76E-05	-1.304077249	4.604172858	3.53E-12	2.53E-10	-1.103311161	4.486282473	6.02E-07	2.91E-05
si:ch1073-75o15.3	ENSDARG00000095741	No data available.	No data available	No data available	downregulated	No data available	-1.868466092	5.134845511	8.20E-15	9.57E-13	-1.318484355	5.55543816	9.55E-11	6.60E-09	-1.516653132	5.3197299	6.83E-08	1.99E-06	-1.162539266	4.451704598	0.000137215	0.002564524
si:ch1073-75o15.4	ENSDARG00000094478	No data available.	No data available	No data available	upregulated	No data available	1.65263528	4.231502253	4.72E-07	1.13E-05	1.8783123	4.149195952	1.29E-09	6.72E-08	2.132981522	4.013053433	2.32E-16	3.18E-14	2.015769534	4.106091233	1.86E-10	2.30E-08
si:ch211-114n24.6	ENSDARG00000036700	Predicted to have GTP binding activity. Predicted to be involved in microtubule cytoskeleton organization and mitotic cell cycle. Predicted to localize to cytoplasm and microtubule.	No data available	No data available	upregulated	No data available	1.239222955	6.907482484	1.93E-11	1.27E-09	1.459491048	6.658072702	0.000683435	0.006457044	1.855641547	7.28856987	7.65E-12	5.02E-10	1.774225815	7.257881071	0.000141745	0.002635383
si:ch211-199g17.2	ENSDARG00000092310	No data available	No data available	No data available	upregulated	No data available	3.207654005	5.736058218	1.85E-61	8.48E-58	3.307254186	5.80798496	4.94E-78	2.29E-74	2.936757237	5.784687846	3.30E-58	7.87E-55	2.417686629	5.768374755	1.27E-36	4.55E-33
si:ch211-226h8.14	ENSDARG00000088713	Predicted to have carbohydrate binding activity.Ê	No data available	No data available	upregulated	No data available	1.64149411	5.636965217	1.27E-20	2.87E-18	1.791342381	5.314256022	4.43E-18	9.04E-16	1.549211056	5.532901226	4.88E-17	7.11E-15	2.189743007	5.762221776	1.07E-20	6.13E-18
si:ch211-226l4.6	ENSDARG00000105573	Predicted to have cytochrome-c oxidase activity.Ê	No data available	No data available	upregulated	No data available	1.512007582	4.851979597	4.61E-09	1.93E-07	1.397623055	4.73539747	0.00013612	0.001667444	1.428852976	4.367131381	5.40E-12	3.66E-10	1.353181614	4.508270867	1.08E-06	4.81E-05
si:ch211-22i13.2	ENSDARG00000043485	No data available.	No data available	No data available	downregulated	No data available	-1.264054242	5.207386207	6.39E-08	1.94E-06	-1.377110255	5.368815759	8.69E-11	6.06E-09	-1.344695856	4.973251975	6.00E-09	2.29E-07	-1.26593199	5.212180574	1.21E-07	7.48E-06
si:ch73-266f23.1	ENSDARG00000095135	No data available.	No data available	No data available	downregulated	No data available	-2.402686861	4.343731167	8.90E-17	1.35E-14	-1.944414147	4.252694829	2.70E-12	2.35E-10	-2.138064389	4.282518742	1.76E-15	2.11E-13	-1.914153987	4.770985257	5.39E-14	1.50E-11
si:dkey-11f4.20	ENSDARG00000100887	Predicted to localize to the integral component of membrane.	No data available	No data available	upregulated	No data available	3.713419843	5.166197879	1.59E-32	1.04E-29	3.503508723	5.14329048	7.92E-14	8.79E-12	3.815350136	4.914641718	1.87E-33	1.03E-30	3.59993531	4.633017828	6.49E-19	3.09E-16
si:dkey-4c15.13	ENSDARG00000095704	No data available.	not spatially restricted	Not spatially restricted	upregulated	Not spatially restricted	1.78591269	4.512868268	4.41E-11	2.65E-09	1.98664932	4.634807194	3.71E-18	7.68E-16	1.800054996	4.402610043	2.40E-11	1.46E-09	1.805327231	4.171316815	1.20E-08	9.65E-07
si:dkeyp-46h3.2	ENSDARG00000092498	No data available.	No data available	No data available	upregulated	No data available	1.835781485	6.261179047	2.09E-08	7.24E-07	2.008654916	5.87723101	3.96E-09	1.89E-07	1.225201185	5.292078498	6.15E-05	0.00072968	2.003288996	5.17714494	2.09E-08	1.57E-06
siva1	ENSDARG00000114552	SIVA1 apoptosis inducing factor.	not spatially restricted	Not spatially restricted	downregulated	Not spatially restricted	-1.1871084	10.06863218	7.79E-10	3.74E-08	-1.522570761	10.08149323	2.06E-23	9.52E-21	-1.256177525	9.952687308	3.21E-20	6.75E-18	-1.062076241	9.578678887	5.62E-07	2.74E-05
slc17a9b	ENSDARG00000011049	Predicted to be involved in transmembrane transport.	50%-epiboly	Anterior axial hypoblast	downregulated	Anterior axial hypoblast	-1.77146408	5.875001765	6.03E-23	1.73E-20	-1.754838461	5.481287464	5.17E-22	1.89E-19	-1.467083452	5.563196044	6.70E-17	9.59E-15	-1.426681671	5.16446461	4.44E-10	5.07E-08
slc35d1a	ENSDARG00000011973	Predicted to have antiporter activity and pyrimidine nucleotide-sugar transmembrane transporter activity.	50%-epiboly	DFCs	downregulated	DFCs	-1.379713128	5.795906325	1.78E-12	1.38E-10	-1.665934828	5.186391751	1.18E-12	1.08E-10	-1.427616099	5.052612571	3.23E-13	2.78E-11	-1.298758935	4.433019339	9.46E-06	0.000289901
slc39a10	ENSDARG00000005823	zinc ion transmembrane transporter activity.	50%-epiboly	Anterior axial hypoblast	downregulated	Anterior axial hypoblast	-1.019162444	4.528380647	0.000272934	0.002656429	-1.112952121	4.44687345	5.60E-05	0.000786859	-1.971747383	4.727329515	2.05E-21	5.05E-19	-1.557565744	5.001715094	7.19E-11	1.02E-08
stab2	ENSDARG00000045748	Predicted to have calcium ion binding activity and hyaluronic acid binding activity. Involved in blood vessel endothelial cell differentiation and positive regulation of lymphangiogenesis.Ê	10-som	mesenchyme	upregulated	Late expression	1.46686526	4.258929588	7.45E-06	0.000125599	1.697859203	4.38923	3.11E-07	8.98E-06	1.02043896	4.557914515	4.78E-05	0.000593272	1.768621996	4.308241192	2.44E-08	1.79E-06
stxbp6	ENSDARG00000088862	Predicted to be involved in vesicle-mediated transport.	Bud	notochord	downregulated	Late expression	-1.591439683	4.950993593	6.29E-12	4.47E-10	-1.770841388	4.711348848	4.85E-19	1.09E-16	-1.783589692	5.050716736	8.08E-26	2.89E-23	-1.50963133	5.177347836	3.11E-12	6.00E-10
tmem205	ENSDARG00000100677	Predicted to localize to the integral component of membrane.	Prim-5	Blood cells	downregulated	Late expression	-1.845757246	5.564179024	7.46E-21	1.71E-18	-1.60586248	5.661455886	1.83E-11	1.44E-09	-1.460783282	5.530435902	1.48E-15	1.82E-13	-1.507843836	5.491107917	1.57E-08	1.21E-06
tmem54a	ENSDARG00000059247	Predicted to localize to the integral component of membrane.Ê	No data available	Not spatially restricted	downregulated	Not spatially restricted	-1.709507793	5.766649701	6.24E-20	1.39E-17	-1.451233609	6.067305938	7.57E-12	6.33E-10	-1.596196248	5.427025981	2.25E-11	1.38E-09	-2.282969644	4.698634518	7.99E-16	2.92E-13
tox4a	ENSDARG00000002031	Predicted to have DNA binding activity.	No data available	No data available	downregulated	No data available	-1.334126331	5.008011286	2.93E-13	2.69E-11	-1.393780796	4.750992235	3.52E-11	2.64E-09	-1.092082073	4.904421777	6.07E-09	2.32E-07	-1.483584509	4.469730429	2.55E-10	3.09E-08
tuba1b	ENSDARG00000045367	Predicted to have GTP binding activity. Predicted to be involved in microtubule cytoskeleton organization and mitotic cell cycle. Predicted to localize to the cytoplasm and microtubule. Is expressed in several structures, including ectoderm; integument; nervous system; neural tube; and pleuroperitoneal region.	30%-epiboly	EVL	upregulated	EVL	1.815680923	6.234330931	2.44E-07	6.35E-06	1.385235734	6.163108208	0.000219236	0.002512611	1.515941214	6.36296601	1.49E-09	6.40E-08	2.153778114	4.877903686	2.20E-08	1.64E-06
tuba4l	ENSDARG00000074289	Predicted to have GTP binding activity.	not spatially restricted	Not spatially restricted	upregulated	Not spatially restricted	1.395313043	7.515728497	3.44E-13	3.08E-11	1.624037674	7.121337933	5.09E-22	1.89E-19	1.81669227	7.165595997	3.78E-37	3.00E-34	1.464314097	6.051277866	2.49E-09	2.29E-07
uap1l1	ENSDARG00000013082	Predicted to have UDP-N-acetylglucosamine diphosphorylase activity.Ê	not spatially restricted	Not spatially restricted	upregulated	Not spatially restricted	1.46658717	5.380842347	2.15E-08	7.41E-07	1.265313269	5.451827331	6.52E-06	0.000124197	1.36252544	5.099355131	3.09E-08	9.63E-07	1.391789416	4.857339116	6.91E-06	0.000221571
ubac1	ENSDARG00000059722	Orthologous to human UBAC1 (UBA domain containing 1).	No data available	No data available	downregulated	No data available	-1.221369626	5.060856059	2.85E-11	1.78E-09	-1.002239196	4.971593925	1.17E-07	3.76E-06	-1.134146789	4.844423272	1.56E-10	7.75E-09	-1.278387096	4.265919556	1.56E-07	9.38E-06
vstm2l	ENSDARG00000098289	Predicted to have cell-cell adhesion mediator activity.Ê	not spatially restricted	Not spatially restricted	downregulated	Not spatially restricted	-1.926429238	6.416754079	9.91E-16	1.34E-13	-1.389188706	6.420888117	8.01E-09	3.51E-07	-2.04920014	6.216192619	3.64E-12	2.59E-10	-1.808314464	6.212478115	3.00E-08	2.17E-06
wbp11	ENSDARG00000101411	Predicted to be involved in mRNA cis splicing, via spliceosome.	No data available	No data available	upregulated	No data available	1.477653229	5.70352762	9.60E-07	2.12E-05	1.590778287	5.54587274	1.03E-10	7.03E-09	1.383546928	5.72662653	8.36E-13	6.57E-11	1.484464191	5.733461925	1.62E-11	2.63E-09
zbtb8a	ENSDARG00000059226	Predicted to have metal ion binding activity and nucleic acid binding activity.Ê	Prim-5	epicermal cell	upregulated	Late expression	1.514074062	6.220638649	3.81E-16	5.41E-14	1.238361801	6.228750658	7.15E-09	3.18E-07	1.692285229	6.054902945	1.49E-20	3.33E-18	1.740932023	4.328863467	7.34E-08	4.76E-06
zgc:173726	ENSDARG00000077078	Predicted to have RNA polymerase II regulatory region sequence-specific DNA binding activity. Predicted to localize to nucleus.	No data available	No data available	downregulated	No data available	-1.025067182	6.956011806	1.69E-08	6.01E-07	-1.112564341	7.021108468	1.78E-07	5.50E-06	-1.296790154	7.020924275	5.93E-13	4.76E-11	-1.082167627	6.860452083	7.21E-06	0.000230802
zgc:77650	ENSDARG00000113899	Predicted to have GTP binding activity.	not spatially restricted	Not spatially restricted	downregulated	Not spatially restricted	-1.613825946	8.76751634	2.41E-18	4.61E-16	-1.666702581	9.033708091	1.62E-20	4.24E-18	-1.687734283	9.055101593	3.52E-19	6.80E-17	-1.490265156	8.800615421	2.62E-13	6.45E-11
zmp:0000000711	ENSDARG00000063672	No data available.	No data available	No data available	downregulated	No data available	-2.434534055	5.165986971	8.18E-10	3.91E-08	-2.611884427	5.041341064	5.27E-15	7.17E-13	-1.885022474	4.555117497	6.47E-19	1.19E-16	-2.089724824	4.269371302	3.98E-08	2.74E-06
znf1014	ENSDARG00000101562	Predicted to have metal ion binding activity and nucleic acid binding activity.	No data available	No data available	upregulated	No data available	1.688052159	5.906697245	2.33E-31	1.19E-28	1.660601837	5.721389	1.41E-24	6.97E-22	1.503166331	5.648681283	1.50E-23	4.37E-21	1.31434934	4.613211198	1.41E-07	8.54E-06
znf1156	ENSDARG00000098800	No data available.	No data available	No data available	downregulated	No data available	-6.77475138	4.842645956	1.07E-67	7.34E-64	-6.338971022	5.278581345	1.58E-13	1.70E-11	-6.235081062	5.033570462	9.74E-68	4.64E-64	-6.156808044	4.891051086	6.08E-16	2.34E-13
zp2.6	ENSDARG00000091409	Predicted to localize to extracellular region. Is expressed in ovary. Orthologous to several human genes including ZP4 (zona pellucida glycoprotein 4).	Adult	None	upregulated	Late expression	1.422438012	4.550688232	3.03E-08	1.01E-06	1.019601582	4.378512789	0.001020735	0.009025364	1.425817907	4.421774218	5.17E-09	2.00E-07	1.274866326	4.301506562	2.67E-05	0.000687884
zpr1	ENSDARG00000043542	Predicted to have zinc ion binding activity.	not spatially restricted	Not spatially restricted	downregulated	Not spatially restricted	-1.090723587	6.801006922	1.72E-13	1.62E-11	-1.448828304	6.55641249	1.93E-16	3.12E-14	-1.366314811	6.000792041	1.33E-11	8.39E-10	-1.282472865	5.020578893	6.05E-06	0.000199351
