## Supplemental Table 1 for "Variability of an early developmental cell population underlies stochastic laterality defects"

Genetic_background	Strain	Mother_age	Temperature_incubation	Dead	Normal	Reversed	No_HL	Abnormal	Total_scored	Total_alive	Total_normal	Dead_percentage	DHL_percentage	RHL_percentage	Abnormal_percentage
AB	AB	6	28.5C	15	100	3	0	1	119	104	103	12.60504202	2.912621359	2.912621359	0.961538462
AB	AB	8	28.5C	19	79	1	0	1	100	81	80	19	1.25	1.25	1.234567901
AB	AB	9	28.5C	98	140	3	0	8	249	151	143	39.35742972	2.097902098	2.097902098	5.298013245
AB	sox17:GFP	3	28.5C	13	121	3	0	1	138	125	124	9.420289855	2.419354839	2.419354839	0.8
AB	AB	16	28.5C	29	230	2	0	1	262	233	232	11.06870229	0.862068966	0.862068966	0.429184549
AB	AB	16	28.5C	33	159	0	0	0	192	159	159	17.1875	0	0	0
AB	AB	21	28.5C	14	84	1	0	5	104	90	85	13.46153846	1.176470588	1.176470588	5.555555556
AB	sox17:GFP	19	28.5C	6	56	0	0	1	63	57	56	9.523809524	0	0	1.754385965
AB	AB	9	28.5C	31	279	2	0	0	312	281	281	9.935897436	0.711743772	0.711743772	0
AB	sox17:GFP	21	28.5C	5	99	2	1	4	111	106	102	4.504504505	2.941176471	1.960784314	3.773584906
AB	sox17:GFP	21	28.5C	5	100	5	0	3	113	108	105	4.424778761	4.761904762	4.761904762	2.777777778
AB	AB	10	28.5C	65	159	3	0	4	231	166	162	28.13852814	1.851851852	1.851851852	2.409638554
AB	sox17:GFP	5	28.5C	8	76	0	0	0	84	76	76	9.523809524	0	0	0
AB	AB	12	28.5C	53	93	0	0	0	146	93	93	36.30136986	0	0	0
AB	sox17:GFP	6	28.5C	22	144	1	0	0	167	145	145	13.17365269	0.689655172	0.689655172	0
AB	sox17:GFP	6	28.5C	22	183	1	0	0	206	184	184	10.67961165	0.543478261	0.543478261	0
AB	sox17:GFP	7	28.5C	15	102	0	0	1	118	103	102	12.71186441	0	0	0.970873786
AB	sox17:GFP	6	28.5C	20	89	0	0	5	114	94	89	17.54385965	0	0	5.319148936
AB	sox17:GFP	8	28.5C	26	59	2	0	4	91	65	61	28.57142857	3.278688525	3.278688525	6.153846154
AB	AB	12	28.5C	16	92	0	0	0	108	92	92	14.81481481	0	0	0
AB	AB	20	28.5C	2	69	1	1	6	79	77	71	2.53164557	2.816901408	1.408450704	7.792207792
AB	AB	7	28.5C	7	167	2	0	35	211	204	169	3.317535545	1.183431953	1.183431953	17.15686275
AB	AB	9	33C	91	110	16	0	14	231	140	126	39.39393939	12.6984127	12.6984127	10
AB	sox17:GFP	3	33C	19	131	7	0	3	160	141	138	11.875	5.072463768	5.072463768	2.127659574
AB	AB	16	33C	19	128	8	0	4	159	140	136	11.94968553	5.882352941	5.882352941	2.857142857
AB	AB	16	33C	38	193	9	0	1	241	203	202	15.76763485	4.455445545	4.455445545	0.492610837
AB	AB	ND	33C	8	86	9	2	11	116	108	97	6.896551724	11.34020619	9.278350515	10.18518519
AB	sox17:GFP	14	33C	13	63	4	0	2	82	69	67	15.85365854	5.970149254	5.970149254	2.898550725
AB	AB	21	33C	19	49	6	0	6	80	61	55	23.75	10.90909091	10.90909091	9.836065574
AB	AB	22	33C	24	76	1	0	1	102	78	77	23.52941176	1.298701299	1.298701299	1.282051282
AB	AB	23	33C	8	73	4	0	0	85	77	77	9.411764706	5.194805195	5.194805195	0
AB	sox17:GFP	18	33C	16	60	3	1	2	82	66	64	19.51219512	6.25	4.6875	3.03030303
AB	sox17:GFP	19	33C	19	74	1	0	2	96	77	75	19.79166667	1.333333333	1.333333333	2.597402597
AB	AB	9	33C	23	185	19	0	5	232	209	204	9.913793103	9.31372549	9.31372549	2.392344498
AB	sox17:GFP	21	33C	2	61	7	1	3	74	72	69	2.702702703	11.5942029	10.14492754	4.166666667
AB	sox17:GFP	4	33C	23	153	7	0	9	192	169	160	11.97916667	4.375	4.375	5.325443787
AB	AB	10	33C	45	148	18	1	12	224	179	167	20.08928571	11.37724551	10.77844311	6.703910615
AB	AB	11	33C	96	57	7	2	39	201	105	66	47.76119403	13.63636364	10.60606061	37.14285714
AB	sox17:GFP	5	33C	1	85	1	2	0	89	88	88	1.123595506	3.409090909	1.136363636	0
AB	sox17:GFP	6	33C	11	60	8	1	1	81	70	69	13.58024691	13.04347826	11.5942029	1.428571429
AB	AB	12	33C	53	85	5	0	28	171	118	90	30.99415205	5.555555556	5.555555556	23.72881356
AB	sox17:GFP	6	33C	43	164	7	0	16	230	187	171	18.69565217	4.093567251	4.093567251	8.556149733
AB	sox17:GFP	6	33C	64	187	3	1	36	291	227	191	21.99312715	2.094240838	1.570680628	15.85903084
AB	sox17:GFP	7	33C	28	116	1	1	0	146	118	118	19.17808219	1.694915254	0.847457627	0
AB	sox17:GFP	9	33C	43	64	2	3	11	123	80	69	34.95934959	7.246376812	2.898550725	13.75
AB	sox17:GFP	6	33C	12	60	4	0	2	78	66	64	15.38461538	6.25	6.25	3.03030303
AB	sox17:GFP	8	33C	58	56	9	1	11	135	77	66	42.96296296	15.15151515	13.63636364	14.28571429
AB	sox17:GFP	11	33C	121	57	10	1	28	217	96	68	55.76036866	16.17647059	14.70588235	29.16666667
AB	sox17:GFP	12	33C	25	47	6	0	2	80	55	53	31.25	11.32075472	11.32075472	3.636363636
AB	sox17:GFP	16	33C	14	45	4	1	5	69	55	50	20.28985507	10	8	9.090909091
AB	AB	14	33C	12	51	6	0	66	135	123	57	8.888888889	10.52631579	10.52631579	53.65853659
AB	AB	17	33C	26	66	3	1	12	108	82	70	24.07407407	5.714285714	4.285714286	14.63414634
AB	AB	17	33C	29	64	3	2	0	98	69	69	29.59183673	7.246376812	4.347826087	0
AB	AB	20	33C	51	90	3	1	32	177	126	94	28.81355932	4.255319149	3.191489362	25.3968254
AB	AB	20	33C	6	69	7	0	1	83	77	76	7.228915663	9.210526316	9.210526316	1.298701299
AB	AB	7	33C	5	98	9	3	3	118	113	110	4.237288136	10.90909091	8.181818182	2.654867257
TL	TL	8	28.5C	14	119	1	0	2	136	122	120	10.29411765	0.833333333	0.833333333	1.639344262
TL	TL	20	28.5C	61	196	13	1	1	272	211	210	22.42647059	6.666666667	6.19047619	0.473933649
TL	TL	8	28.5C	41	165	1	1	1	209	168	167	19.61722488	1.19760479	0.598802395	0.595238095
TL	TL	13	28.5C	58	144	10	1	2	215	157	155	26.97674419	7.096774194	6.451612903	1.27388535
TL	TL	20	28.5C	28	143	4	0	0	175	147	147	16	2.721088435	2.721088435	0
TL	TL	8	28.5C	49	179	0	3	1	232	183	182	21.12068966	1.648351648	0	0.546448087
TL	TL	13	28.5C	45	152	6	1	6	210	165	159	21.42857143	4.402515723	3.773584906	3.636363636
TL	TL	20	28.5C	19	62	0	0	0	81	62	62	23.45679012	0	0	0
TL	TL	8	28.5C	28	125	0	0	4	157	129	125	17.8343949	0	0	3.100775194
TL	TL	9	28.5C	68	158	2	1	0	229	161	161	29.69432314	1.863354037	1.242236025	0
TL	TL	ND	28.5C	26	76	1	0	0	103	77	77	25.24271845	1.298701299	1.298701299	0
TL	TL	10	28.5C	45	91	2	1	0	139	94	94	32.37410072	3.191489362	2.127659574	0
TL	TL	10	28.5C	42	91	3	1	0	137	95	95	30.65693431	4.210526316	3.157894737	0
TL	TL	10	28.5C	52	197	2	1	7	259	207	200	20.07722008	1.5	1	3.381642512
TL	TL	ND	28.5C	29	75	4	0	0	108	79	79	26.85185185	5.063291139	5.063291139	0
TL	TL	11	28.5C	33	192	3	1	3	232	199	196	14.22413793	2.040816327	1.530612245	1.507537688
TL	TL	4	28.5C	128	178	8	1	22	337	209	187	37.98219585	4.812834225	4.278074866	10.52631579
TL	TL	4	28.5C	15	152	4	0	4	175	160	156	8.571428571	2.564102564	2.564102564	2.5
TL	TL	12	28.5C	1	60	3	0	0	64	63	63	1.5625	4.761904762	4.761904762	0
TL	TL	13	28.5C	76	213	4	0	4	297	221	217	25.58922559	1.843317972	1.843317972	1.809954751
TL	TL	14	28.5C	53	194	1	0	0	248	195	195	21.37096774	0.512820513	0.512820513	0
TL	TL	6	28.5C	28	59	1	0	0	88	60	60	31.81818182	1.666666667	1.666666667	0
TL	TL	6	28.5C	25	87	1	0	0	113	88	88	22.12389381	1.136363636	1.136363636	0
TL	TLsox17:GFP	ND	28.5C	0	55	2	0	2	59	59	57	0	3.50877193	3.50877193	3.389830508
TL	TL	10	28.5C	152	174	6	0	2	334	182	180	45.50898204	3.333333333	3.333333333	1.098901099
TL	TLsox17:GFP	ND	28.5C	43	89	1	0	2	135	92	90	31.85185185	1.111111111	1.111111111	2.173913043
TL	TL	14	28.5C	129	229	5	0	3	366	237	234	35.24590164	2.136752137	2.136752137	1.265822785
TL	TL	14	28.5C	47	151	4	0	1	203	156	155	23.15270936	2.580645161	2.580645161	0.641025641
TL	TL	14	28.5C	15	104	3	0	0	122	107	107	12.29508197	2.803738318	2.803738318	0
TL	TLsox17:GFP	14	28.5C	15	91	4	0	11	121	106	95	12.39669421	4.210526316	4.210526316	10.37735849
TL	TL	16	28.5C	56	130	4	0	6	196	140	134	28.57142857	2.985074627	2.985074627	4.285714286
TL	TL	19	28.5C	12	47	7	0	1	67	55	54	17.91044776	12.96296296	12.96296296	1.818181818
TL	TL	13	28.5C	40	137	5	1	4	187	147	143	21.39037433	4.195804196	3.496503497	2.721088435
TL	TL	20	28.5C	94	86	9	0	11	200	106	95	47	9.473684211	9.473684211	10.37735849
TL	TLsox17:GFP	21	28.5C	4	78	7	0	2	91	87	85	4.395604396	8.235294118	8.235294118	2.298850575
TL	TLsox17:GFP	22	28.5C	12	60	4	0	2	78	66	64	15.38461538	6.25	6.25	3.03030303
TL	TLsox17:GFP	23	28.5C	3	100	8	0	1	112	109	108	2.678571429	7.407407407	7.407407407	0.917431193
TL	TLsox17:GFP	24	28.5C	2	62	8	0	0	72	70	70	2.777777778	11.42857143	11.42857143	0
TL	TL	19	28.5C	29	103	2	0	8	142	113	105	20.42253521	1.904761905	1.904761905	7.079646018
TL	TL	11	28.5C	67	54	2	0	18	141	74	56	47.5177305	3.571428571	3.571428571	24.32432432
TL	TL	11	28.5C	11	73	0	0	7	91	80	73	12.08791209	0	0	8.75
TL	TLsox17:GFP	12	28.5C	117	71	4	0	16	208	91	75	56.25	5.333333333	5.333333333	17.58241758
TL	TL	12	28.5C	58	71	4	0	6	139	81	75	41.72661871	5.333333333	5.333333333	7.407407407
TL	TLsox17:GFP	26	28.5C	36	70	2	0	0	108	72	72	33.33333333	2.777777778	2.777777778	0
TL	TLsox17:GFP	22	28.5C	46	66	6	0	6	124	78	72	37.09677419	8.333333333	8.333333333	7.692307692
TL	TLsox17:GFP	23	28.5C	21	65	4	0	4	94	73	69	22.34042553	5.797101449	5.797101449	5.479452055
TL	TL	11	28.5C	25	56	5	0	14	100	75	61	25	8.196721311	8.196721311	18.66666667
TL	TL	12	28.5C	79	47	5	0	3	134	55	52	58.95522388	9.615384615	9.615384615	5.454545455
TL	TLsox17:GFP	29	28.5C	191	93	5	1	53	343	152	99	55.6851312	6.060606061	5.050505051	34.86842105
TL	TLsox17:GFP	17	28.5C	57	67	2	0	2	128	71	69	44.53125	2.898550725	2.898550725	2.816901408
TL	TLsox17:GFP	6	28.5C	26	77	0	0	6	109	83	77	23.85321101	0	0	7.228915663
TL	TL	7	28.5C	20	76	3	1	36	136	116	80	14.70588235	5	3.75	31.03448276
TL	TL	7	28.5C	46	174	5	1	10	236	190	180	19.49152542	3.333333333	2.777777778	5.263157895
TL	TL	20	33C	44	85	18	4	0	151	107	107	29.13907285	20.56074766	16.82242991	0
TL	TL	8	33C	54	97	29	20	2	202	148	146	26.73267327	33.56164384	19.8630137	1.351351351
TL	TL	13	33C	68	102	45	21	2	238	170	168	28.57142857	39.28571429	26.78571429	1.176470588
TL	TL	20	33C	55	67	38	25	17	202	147	130	27.22772277	48.46153846	29.23076923	11.56462585
TL	TL	8	33C	69	75	14	9	7	174	105	98	39.65517241	23.46938776	14.28571429	6.666666667
TL	TL	9	33C	94	94	34	10	14	246	152	138	38.21138211	31.88405797	24.63768116	9.210526316
TL	TL	ND	33C	22	35	15	3	6	81	59	53	27.16049383	33.96226415	28.30188679	10.16949153
TL	TL	10	33C	105	248	50	18	12	433	328	316	24.24942263	21.51898734	15.82278481	3.658536585
TL	TL	10	33C	96	58	25	7	16	202	106	90	47.52475248	35.55555556	27.77777778	15.09433962
TL	TL	10	33C	98	78	31	1	5	213	115	110	46.00938967	29.09090909	28.18181818	4.347826087
TL	TL	ND	33C	26	64	22	2	0	114	88	88	22.80701754	27.27272727	25	0
TL	TL	11	33C	67	112	60	6	6	251	184	178	26.69322709	37.07865169	33.70786517	3.260869565
TL	TL	4	33C	140	133	36	9	20	338	198	178	41.42011834	25.28089888	20.2247191	10.1010101
TL	TL	4	33C	13	124	33	0	11	181	168	157	7.182320442	21.01910828	21.01910828	6.547619048
TL	TL	14	33C	101	89	47	0	2	239	138	136	42.25941423	34.55882353	34.55882353	1.449275362
TL	TL	6	33C	42	52	6	0	1	101	59	58	41.58415842	10.34482759	10.34482759	1.694915254
TL	TL	6	33C	11	60	27	0	10	108	97	87	10.18518519	31.03448276	31.03448276	10.30927835
TL	TL	14	33C	10	30	22	1	8	71	61	53	14.08450704	43.39622642	41.50943396	13.1147541
TL	TLsox17:GFP	ND	33C	0	71	21	0	3	95	95	92	0	22.82608696	22.82608696	3.157894737
TL	TL	10	33C	187	149	47	0	4	387	200	196	48.32041344	23.97959184	23.97959184	2
TL	TLsox17:GFP	ND	33C	34	162	72	0	18	286	252	234	11.88811189	30.76923077	30.76923077	7.142857143
TL	TL	14	33C	108	147	72	0	15	342	234	219	31.57894737	32.87671233	32.87671233	6.41025641
TL	TL	14	33C	55	73	24	0	13	165	110	97	33.33333333	24.74226804	24.74226804	11.81818182
TL	TLsox17:GFP	13	33C	51	170	49	0	21	291	240	219	17.5257732	22.37442922	22.37442922	8.75
TL	TLsox17:GFP	13	33C	7	41	9	0	0	57	50	50	12.28070175	18	18	0
TL	TLsox17:GFP	13	33C	20	98	28	1	31	178	158	127	11.23595506	22.83464567	22.04724409	19.62025316
TL	TL	14	33C	19	88	24	1	8	140	121	113	13.57142857	22.12389381	21.23893805	6.611570248
TL	TL	14	33C	41	69	31	1	6	148	107	101	27.7027027	31.68316832	30.69306931	5.607476636
TL	TLsox17:GFP	14	33C	9	56	23	1	7	96	87	80	9.375	30	28.75	8.045977011
TL	TLsox17:GFP	13	33C	1	67	5	1	10	84	83	73	1.19047619	8.219178082	6.849315068	12.04819277
TL	TLsox17:GFP	15	33C	51	84	28	2	6	171	120	114	29.8245614	26.31578947	24.56140351	5
TL	TLsox17:GFP	16	33C	49	99	31	0	4	183	134	130	26.77595628	23.84615385	23.84615385	2.985074627
TL	TL	16	33C	28	99	48	1	18	194	166	148	14.43298969	33.10810811	32.43243243	10.84337349
TL	TL	15	33C	94	133	46	1	37	311	217	180	30.22508039	26.11111111	25.55555556	17.05069124
TL	TL	16	33C	94	103	42	1	5	245	151	146	38.36734694	29.45205479	28.76712329	3.311258278
TL	TLsox17:GFP	16	33C	3	45	8	0	1	57	54	53	5.263157895	15.09433962	15.09433962	1.851851852
TL	TLsox17:GFP	16	33C	31	75	15	2	11	134	103	92	23.13432836	18.47826087	16.30434783	10.67961165
TL	TL	6	33C	7	43	14	0	3	67	60	57	10.44776119	24.56140351	24.56140351	5
TL	TL	18	33C	15	47	14	1	0	77	62	62	19.48051948	24.19354839	22.58064516	0
TL	TL	13	33C	40	114	28	4	15	201	161	146	19.90049751	21.91780822	19.17808219	9.316770186
TL	TL	20	33C	15	35	23	1	14	88	73	59	17.04545455	40.6779661	38.98305085	19.17808219
TL	TL	20	33C	94	69	24	2	33	222	128	95	42.34234234	27.36842105	25.26315789	25.78125
TL	TLsox17:GFP	20	33C	1	43	21	1	16	82	81	65	1.219512195	33.84615385	32.30769231	19.75308642
TL	TLsox17:GFP	20	33C	9	41	13	0	8	71	62	54	12.67605634	24.07407407	24.07407407	12.90322581
TL	TLsox17:GFP	21	33C	27	62	35	0	12	136	109	97	19.85294118	36.08247423	36.08247423	11.00917431
TL	TLsox17:GFP	22	33C	37	72	37	2	12	160	123	111	23.125	35.13513514	33.33333333	9.756097561
TL	TLsox17:GFP	22	33C	24	78	38	1	10	151	127	117	15.89403974	33.33333333	32.47863248	7.874015748
TL	TLsox17:GFP	22	33C	18	63	36	1	9	127	109	100	14.17322835	37	36	8.256880734
TL	TLsox17:GFP	22	33C	15	52	16	0	3	86	71	68	17.44186047	23.52941176	23.52941176	4.225352113
TL	TLsox17:GFP	22	33C	13	47	23	0	6	89	76	70	14.60674157	32.85714286	32.85714286	7.894736842
TL	TLsox17:GFP	22	33C	30	79	14	1	7	131	101	94	22.90076336	15.95744681	14.89361702	6.930693069
TL	TLsox17:GFP	24	33C	19	45	34	1	17	116	97	80	16.37931034	43.75	42.5	17.5257732
TL	TL	19	33C	146	57	24	1	45	273	127	82	53.47985348	30.48780488	29.26829268	35.43307087
TL	TL	11	33C	90	88	31	3	27	239	149	122	37.65690377	27.86885246	25.40983607	18.12080537
TL	TLsox17:GFP	12	33C	28	85	4	1	13	131	103	90	21.3740458	5.555555556	4.444444444	12.62135922
TL	TLsox17:GFP	13	33C	23	88	21	3	25	160	137	112	14.375	21.42857143	18.75	18.24817518
TL	TL	16	33C	12	58	16	1	14	101	89	75	11.88118812	22.66666667	21.33333333	15.73033708
TL	TLsox17:GFP	16	33C	55	153	36	3	52	299	244	192	18.39464883	20.3125	18.75	21.31147541
TL	TLsox17:GFP	23	33C	46	56	12	6	7	127	81	74	36.22047244	24.32432432	16.21621622	8.641975309
TL	TLsox17:GFP	23	33C	44	120	22	4	15	205	161	146	21.46341463	17.80821918	15.06849315	9.316770186
TL	TLsox17:GFP	23	33C	32	136	36	4	10	218	186	176	14.67889908	22.72727273	20.45454545	5.376344086
TL	TLsox17:GFP	24	33C	107	43	6	1	8	165	58	50	64.84848485	14	12	13.79310345
TL	TLsox17:GFP	25	33C	13	186	22	3	4	228	215	211	5.701754386	11.84834123	10.42654028	1.860465116
TL	TLsox17:GFP	25	33C	20	51	5	2	3	81	61	58	24.69135802	12.06896552	8.620689655	4.918032787
TL	TLsox17:GFP	26	33C	37	43	16	1	7	104	67	60	35.57692308	28.33333333	26.66666667	10.44776119
TL	TLsox17:GFP	26	33C	19	69	18	3	1	110	91	90	17.27272727	23.33333333	20	1.098901099
TL	TL	21	33C	28	45	31	1	4	109	81	77	25.68807339	41.55844156	40.25974026	4.938271605
TL	TL	13	33C	73	101	17	6	68	265	192	124	27.54716981	18.5483871	13.70967742	35.41666667
TL	TL	12	33C	65	100	42	2	23	232	167	144	28.01724138	30.55555556	29.16666667	13.77245509
TL	TL	12	33C	100	51	7	1	28	187	87	59	53.47593583	13.55932203	11.86440678	32.18390805
TL	TLsox17:GFP	28	33C	121	34	15	12	24	206	85	61	58.73786408	44.26229508	24.59016393	28.23529412
TL	TL	14	33C	61	46	26	3	51	187	126	75	32.62032086	38.66666667	34.66666667	40.47619048
TL	TL	22	33C	125	92	34	5	61	317	192	131	39.43217666	29.77099237	25.95419847	31.77083333
TL	TL	16	33C	15	63	17	2	30	127	112	82	11.81102362	23.17073171	20.73170732	26.78571429
TL	TLsox17:GFP	17	33C	47	77	19	5	15	163	116	101	28.83435583	23.76237624	18.81188119	12.93103448
TL	TL	18	33C	79	120	13	0	56	268	189	133	29.47761194	9.77443609	9.77443609	29.62962963
TL	TL	17	33C	8	32	16	2	4	62	54	50	12.90322581	36	32	7.407407407
TL	TL	5	33C	0	49	4	0	6	59	59	53	0	7.547169811	7.547169811	10.16949153
TL	TL	17	33C	6	48	18	2	7	81	75	68	7.407407407	29.41176471	26.47058824	9.333333333
TL	TLsox17:GFP	6	33C	7	110	15	0	50	182	175	125	3.846153846	12	12	28.57142857
TL	TLsox17:GFP	6	33C	62	40	21	0	53	176	114	61	35.22727273	34.42622951	34.42622951	46.49122807
TL	TL	18	33C	21	85	23	1	10	140	119	109	15	22.01834862	21.10091743	8.403361345
TL	TLsox17:GFP	6	33C	23	57	13	1	23	117	94	71	19.65811966	19.71830986	18.30985915	24.46808511
TL	TLsox17:GFP	6	33C	34	74	21	2	11	142	108	97	23.94366197	23.71134021	21.64948454	10.18518519
TL	TL	18	33C	18	63	18	2	3	104	86	83	17.30769231	24.09638554	21.68674699	3.488372093
TL	TLsox17:GFP	7	33C	40	53	13	0	20	126	86	66	31.74603175	19.6969697	19.6969697	23.25581395
TL	TL	7	33C	15	65	37	0	6	123	108	102	12.19512195	36.2745098	36.2745098	5.555555556
TL	TL	7	33C	55	37	17	0	8	117	62	54	47.00854701	31.48148148	31.48148148	12.90322581
TL	TL	8	33C	13	40	20	3	2	78	65	63	16.66666667	36.50793651	31.74603175	3.076923077
